## Supplementary material for "IRE1α undergoes a dynamic filament assembly cycle governed by unfolded proteins and BiP": Table1_IRE1BiP_PhoXCrosslinks

### Sheet: Phox_IRE1BiP_inter
Checked	Crosslink Sequence	Max. XlinkX Score	Crosslinker	Crosslink Type	# CSMs	# Proteins	Sequence A	Modifications A	Accession A	Position A	Position A (construct corrected)	Sequence B	Modifications B	Accession B	Position B	Position B (construct corrected)	Protein Descriptions A	Protein Descriptions B	Is Decoy	Q-value	Sample_ID
FALSE	VLEDSDLKK; |; NKLNYLR	78	PhoX	Inter	1	2	VLEDSDL[K]K	1xPhoX [K8]	sp| hsBiP	333	352	N[K]LNYLR	1xPhoX [K2]	sp|hsIRE1cLD	328	351	sp| hsBiP	sp|hsIRE1cLD	FALSE	0	A1
FALSE	IQQLVKEFFNGK; |; TGSIKWTLK	61.12	PhoX	Inter	2	2	IQQLV[K]EFFNGK	1xPhoX [K6]	sp| hsBiP	357	376	TGSI[K]WTLK	1xPhoX [K5]	sp|hsIRE1cLD	30	53	sp| hsBiP	sp|hsIRE1cLD	FALSE	0	A1
FALSE	IPKIQQLVK; |;ITKWK	47.14	PhoX	Inter	1	2	IP[K]IQQLVK	1xPhoX [K3]	sp| hsBiP	351	370	IT[K]WK	1xPhoX [K3]	sp|hsIRE1cLD	242	265	sp| hsBiP	sp|hsIRE1cLD	FALSE	0	A1
FALSE	TGSIKWTLK; |; VVEKK	40.91	PhoX	Inter	1	2	TGSI[K]WTLK	1xPhoX [K5]	sp|hsIRE1cLD	30	53	VVE[K]K	1xPhoX [K4]	sp| hsBiP	103	122	sp|hsIRE1cLD	sp| hsBiP	FALSE	0	A1
FALSE	STMKPVQK; |;FDPGLKSK	47.05	PhoX	Inter	2	2	STM[K]PVQK	1xOxidation [M3]; 1xPhoX [K4]	sp| hsBiP	321	340	FDPGL[K]SK	1xPhoX [K6]	sp|hsIRE1cLD	324	347	sp| hsBiP	sp|hsIRE1cLD	FALSE	0	A1
FALSE	TGSIKWTLK; |; STMKPVQK	92.28	PhoX	Inter	2	2	TGSI[K]WTLK	1xPhoX [K5]	sp|hsIRE1cLD	30	53	STM[K]PVQK	1xOxidation [M3]; 1xPhoX [K4]	sp| hsBiP	321	340	sp|hsIRE1cLD	sp| hsBiP	FALSE	0	A1
FALSE	STMKPVQK; |; ITKWK	45.75	PhoX	Inter	2	2	STM[K]PVQK	1xOxidation [M3]; 1xPhoX [K4]	sp| hsBiP	321	340	IT[K]WK	1xPhoX [K3]	sp|hsIRE1cLD	242	265	sp| hsBiP	sp|hsIRE1cLD	FALSE	0	A1
FALSE	STMKPVQK; |;ETEAKSK	71.07	PhoX	Inter	1	2	STM[K]PVQK	1xPhoX [K4]	sp| hsBiP	321	340	ETEA[K]SK	1xPhoX [K5]	sp|hsIRE1cLD	254	277	sp| hsBiP	sp|hsIRE1cLD	FALSE	0	A1
FALSE	NKLNYLR; |;STMKPVQK	67.76	PhoX	Inter	1	2	N[K]LNYLR	1xPhoX [K2]	sp|hsIRE1cLD	328	351	STM[K]PVQK	1xOxidation [M3]; 1xPhoX [K4]	sp| hsBiP	321	340	sp|hsIRE1cLD	sp| hsBiP	FALSE	0	A1
FALSE	VLEDSDLKK; |; FDPGLKSK	40.92	PhoX	Inter	1	2	VLEDSDL[K]K	1xPhoX [K8]	sp| hsBiP	333	352	FDPGL[K]SK	1xPhoX [K6]	sp|hsIRE1cLD	324	347	sp| hsBiP	sp|hsIRE1cLD	FALSE	0	A1
FALSE	NKLNYLR; |;TGKDVR	53.33	PhoX	Inter	1	2	N[K]LNYLR	1xPhoX [K2]	sp|hsIRE1cLD	328	351	TG[K]DVR	1xPhoX [K3]	sp| hsBiP	257	276	sp|hsIRE1cLD	sp| hsBiP	FALSE	0	A1
FALSE	VLEDSDLKK; |; NKLNYLR	67.76	PhoX	Inter	1	2	VLEDSDL[K]K	1xPhoX [K8]	sp| hsBiP	333	352	N[K]LNYLR	1xPhoX [K2]	sp|hsIRE1cLD	328	351	sp| hsBiP	sp|hsIRE1cLD	FALSE	0	A2
FALSE	VLEDSDLKK; |; FDPGLKSK	64.56	PhoX	Inter	1	2	VLEDSDL[K]K	1xPhoX [K8]	sp| hsBiP	333	352	FDPGL[K]SK	1xPhoX [K6]	sp|hsIRE1cLD	324	347	sp| hsBiP	sp|hsIRE1cLD	FALSE	0	A2
FALSE	STMKPVQK; |; ITKWK	61.26	PhoX	Inter	2	2	STM[K]PVQK	1xOxidation [M3]; 1xPhoX [K4]	sp| hsBiP	321	340	IT[K]WK	1xPhoX [K3]	sp|hsIRE1cLD	242	265	sp| hsBiP	sp|hsIRE1cLD	FALSE	0	A2
FALSE	NKLNYLR; |;STMKPVQK	57.5	PhoX	Inter	1	2	N[K]LNYLR	1xPhoX [K2]	sp|hsIRE1cLD	328	351	STM[K]PVQK	1xOxidation [M3]; 1xPhoX [K4]	sp| hsBiP	321	340	sp|hsIRE1cLD	sp| hsBiP	FALSE	0	A2
FALSE	IPKIQQLVK; |;ITKWK	55.6	PhoX	Inter	1	2	IP[K]IQQLVK	1xPhoX [K3]	sp| hsBiP	351	370	IT[K]WK	1xPhoX [K3]	sp|hsIRE1cLD	242	265	sp| hsBiP	sp|hsIRE1cLD	FALSE	0	A2
FALSE	STMKPVQK; |;ETEAKSK	55.52	PhoX	Inter	1	2	STM[K]PVQK	1xPhoX [K4]	sp| hsBiP	321	340	ETEA[K]SK	1xPhoX [K5]	sp|hsIRE1cLD	254	277	sp| hsBiP	sp|hsIRE1cLD	FALSE	0	A2
FALSE	IQQLVKEFFNGK; |; TGSIKWTLK	53.71	PhoX	Inter	2	2	IQQLV[K]EFFNGK	1xPhoX [K6]	sp| hsBiP	357	376	TGSI[K]WTLK	1xPhoX [K5]	sp|hsIRE1cLD	30	53	sp| hsBiP	sp|hsIRE1cLD	FALSE	0	A2
FALSE	TGSIKWTLK; |; STMKPVQK	53.47	PhoX	Inter	1	2	TGSI[K]WTLK	1xPhoX [K5]	sp|hsIRE1cLD	30	53	STM[K]PVQK	1xOxidation [M3]; 1xPhoX [K4]	sp| hsBiP	321	340	sp|hsIRE1cLD	sp| hsBiP	FALSE	0	A2
FALSE	VLEDSDLKK; |; TGSIKWTLK	50.04	PhoX	Inter	1	2	VLEDSDL[K]K	1xPhoX [K8]	sp| hsBiP	333	352	TGSI[K]WTLK	1xPhoX [K5]	sp|hsIRE1cLD	30	53	sp| hsBiP	sp|hsIRE1cLD	FALSE	0	A2
FALSE	STMKPVQK; |;FDPGLKSK	49.21	PhoX	Inter	1	2	STM[K]PVQK	1xPhoX [K4]	sp| hsBiP	321	340	FDPGL[K]SK	1xPhoX [K6]	sp|hsIRE1cLD	324	347	sp| hsBiP	sp|hsIRE1cLD	FALSE	0	A2
FALSE	ITKWK; |;VVEKK	41.96	PhoX	Inter	1	2	IT[K]WK	1xPhoX [K3]	sp|hsIRE1cLD	242	265	VVE[K]K	1xPhoX [K4]	sp| hsBiP	103	122	sp|hsIRE1cLD	sp| hsBiP	FALSE	0	A2
FALSE	ETEAKSK; |; TGKDVR	41.57	PhoX	Inter	1	2	ETEA[K]SK	1xPhoX [K5]	sp|hsIRE1cLD	254	277	TG[K]DVR	1xPhoX [K3]	sp| hsBiP	257	276	sp|hsIRE1cLD	sp| hsBiP	FALSE	0	A2
FALSE	IQQLVKEFFNGKEPSR; |; TGSIKWTLK	48.17	PhoX	Inter	2	2	IQQLV[K]EFFNGKEPSR	1xPhoX [K6]	sp| hsBiP	357	376	TGSI[K]WTLK	1xPhoX [K5]	sp|hsIRE1cLD	30	53	sp| hsBiP	sp|hsIRE1cLD	FALSE	0	A3
FALSE	VLEDSDLKK; |; NKLNYLR	67.76	PhoX	Inter	1	2	VLEDSDL[K]K	1xPhoX [K8]	sp| hsBiP	333	352	N[K]LNYLR	1xPhoX [K2]	sp|hsIRE1cLD	328	351	sp| hsBiP	sp|hsIRE1cLD	FALSE	0	A3
FALSE	ETEAKSK; |; TGKDVR	41.57	PhoX	Inter	1	2	ETEA[K]SK	1xPhoX [K5]	sp|hsIRE1cLD	254	277	TG[K]DVR	1xPhoX [K3]	sp| hsBiP	257	276	sp|hsIRE1cLD	sp| hsBiP	FALSE	0	A3
FALSE	NKLNYLR; |;TGKDVR	47.92	PhoX	Inter	1	2	N[K]LNYLR	1xPhoX [K2]	sp|hsIRE1cLD	328	351	TG[K]DVR	1xPhoX [K3]	sp| hsBiP	257	276	sp|hsIRE1cLD	sp| hsBiP	FALSE	0	A3
FALSE	NKLNYLR; |;STMKPVQK	75.68	PhoX	Inter	1	2	N[K]LNYLR	1xPhoX [K2]	sp|hsIRE1cLD	328	351	STM[K]PVQK	1xOxidation [M3]; 1xPhoX [K4]	sp| hsBiP	321	340	sp|hsIRE1cLD	sp| hsBiP	FALSE	0	A3
FALSE	STMKPVQK; |; ITKWK	61.26	PhoX	Inter	2	2	STM[K]PVQK	1xOxidation [M3]; 1xPhoX [K4]	sp| hsBiP	321	340	IT[K]WK	1xPhoX [K3]	sp|hsIRE1cLD	242	265	sp| hsBiP	sp|hsIRE1cLD	FALSE	0	A3
FALSE	STMKPVQK; |;FDPGLKSK	53.52	PhoX	Inter	2	2	STM[K]PVQK	1xOxidation [M3]; 1xPhoX [K4]	sp| hsBiP	321	340	FDPGL[K]SK	1xPhoX [K6]	sp|hsIRE1cLD	324	347	sp| hsBiP	sp|hsIRE1cLD	FALSE	0	A3
FALSE	FPNNLPKHR; |; STMKPVQK	46.8	PhoX	Inter	1	2	FPNNLP[K]HR	1xPhoX [K7]	sp|hsIRE1cLD	362	385	STM[K]PVQK	1xPhoX [K4]	sp| hsBiP	321	340	sp|hsIRE1cLD	sp| hsBiP	FALSE	0	A3
